# Optimal sampling design for spatial capture-recapture

**DOI:** 10.1101/2020.04.16.045740

**Authors:** Gates Dupont, J. Andrew Royle, Muhammad Ali Nawaz, Chris Sutherland

## Abstract

Spatial capture-recapture (SCR) has emerged as the industry standard for estimating population density by leveraging information from spatial locations of repeat encounters of individuals. The precision of density estimates depends fundamentally on the number and spatial configuration of traps. Despite this knowledge, existing sampling design recommendations are heuristic and their performance remains untested for most practical applications. To address this issue, we propose a genetic algorithm that minimizes any sensible, criteria-based objective function to produce near-optimal sampling designs. To motivate the idea of optimality, we compare the performance of designs optimized using three model-based criteria related to the probability of capture. We use simulation to show that these designs out-perform those based on existing recommendations in terms of bias, precision, and accuracy in the estimation of population size. Our approach allows conservation practitioners and researchers to generate customized and improved sampling designs for wildlife monitoring.
