## Supplementary material for "Optimal sampling design for spatial capture-recapture": Data S1: designA_p2bar__irregular.csv

X	Y
479.41006132858	3855.79395008915
484.591256076748	3855.79395008915
476.819463954496	3858.38454746324
479.41006132858	3858.38454746324
484.591256076748	3858.38454746324
487.181853450831	3858.38454746324
489.772450824915	3858.38454746324
492.363048198999	3858.38454746324
476.819463954496	3860.97514483732
479.41006132858	3860.97514483732
489.772450824915	3860.97514483732
494.953645573083	3860.97514483732
497.544242947167	3860.97514483732
489.772450824915	3863.5657422114
500.134840321251	3863.5657422114
479.41006132858	3866.15633958549
482.000658702664	3866.15633958549
484.591256076748	3866.15633958549
487.181853450831	3866.15633958549
489.772450824915	3866.15633958549
497.544242947167	3866.15633958549
500.134840321251	3866.15633958549
479.41006132858	3868.74693695957
492.363048198999	3868.74693695957
494.953645573083	3868.74693695957
482.000658702664	3871.33753433366
487.181853450831	3871.33753433366
494.953645573083	3871.33753433366
484.591256076748	3873.92813170774
489.772450824915	3873.92813170774
484.591256076748	3876.51872908182
487.181853450831	3876.51872908182
494.953645573083	3876.51872908182
489.772450824915	3879.10932645591
494.953645573083	3879.10932645591
497.544242947167	3879.10932645591
489.772450824915	3881.69992382999
494.953645573083	3881.69992382999
500.134840321251	3881.69992382999
502.725437695335	3881.69992382999
466.457074458161	3884.29052120407
469.047671832244	3884.29052120407
489.772450824915	3884.29052120407
502.725437695335	3884.29052120407
507.906632443502	3884.29052120407
466.457074458161	3886.88111857816
469.047671832244	3886.88111857816
489.772450824915	3886.88111857816
507.906632443502	3886.88111857816
510.497229817586	3886.88111857816
471.638269206328	3889.47171595224
489.772450824915	3889.47171595224
494.953645573083	3889.47171595224
500.134840321251	3889.47171595224
502.725437695335	3889.47171595224
513.08782719167	3889.47171595224
515.678424565754	3889.47171595224
461.275879709993	3892.06231332633
463.866477084077	3892.06231332633
471.638269206328	3892.06231332633
474.228866580412	3892.06231332633
489.772450824915	3892.06231332633
494.953645573083	3892.06231332633
497.544242947167	3892.06231332633
513.08782719167	3892.06231332633
515.678424565754	3892.06231332633
463.866477084077	3894.65291070041
469.047671832244	3894.65291070041
474.228866580412	3894.65291070041
489.772450824915	3894.65291070041
497.544242947167	3894.65291070041
500.134840321251	3894.65291070041
507.906632443502	3894.65291070041
510.497229817586	3894.65291070041
466.457074458161	3897.24350807449
469.047671832244	3897.24350807449
476.819463954496	3897.24350807449
489.772450824915	3897.24350807449
505.316035069418	3897.24350807449
507.906632443502	3897.24350807449
476.819463954496	3899.83410544858
479.41006132858	3899.83410544858
484.591256076748	3899.83410544858
489.772450824915	3899.83410544858
494.953645573083	3899.83410544858
497.544242947167	3899.83410544858
500.134840321251	3899.83410544858
505.316035069418	3899.83410544858
471.638269206328	3902.42470282266
474.228866580412	3902.42470282266
484.591256076748	3902.42470282266
492.363048198999	3902.42470282266
474.228866580412	3905.01530019675
479.41006132858	3905.01530019675
482.000658702664	3905.01530019675
489.772450824915	3905.01530019675
492.363048198999	3905.01530019675
484.591256076748	3907.60589757083
476.819463954496	3910.19649494491
482.000658702664	3910.19649494491
492.363048198999	3910.19649494491
494.953645573083	3910.19649494491
479.41006132858	3912.787092319
484.591256076748	3912.787092319
489.772450824915	3912.787092319
494.953645573083	3912.787092319
497.544242947167	3912.787092319
500.134840321251	3912.787092319
502.725437695335	3912.787092319
479.41006132858	3915.37768969308
484.591256076748	3915.37768969308
489.772450824915	3915.37768969308
479.41006132858	3917.96828706716
484.591256076748	3917.96828706716
497.544242947167	3917.96828706716
500.134840321251	3917.96828706716
502.725437695335	3917.96828706716
476.819463954496	3920.55888444125
489.772450824915	3920.55888444125
492.363048198999	3920.55888444125
497.544242947167	3920.55888444125
474.228866580412	3923.14948181533
476.819463954496	3923.14948181533
482.000658702664	3923.14948181533
487.181853450831	3923.14948181533
489.772450824915	3923.14948181533
479.41006132858	3925.74007918942
484.591256076748	3925.74007918942
474.228866580412	3928.3306765635
482.000658702664	3928.3306765635
489.772450824915	3928.3306765635
492.363048198999	3928.3306765635
471.638269206328	3930.92127393758
479.41006132858	3930.92127393758
484.591256076748	3930.92127393758
487.181853450831	3930.92127393758
489.772450824915	3930.92127393758
471.638269206328	3933.51187131167
476.819463954496	3933.51187131167
479.41006132858	3933.51187131167
471.638269206328	3936.10246868575
471.638269206328	3938.69306605984
474.228866580412	3938.69306605984
476.819463954496	3938.69306605984
