## Supplementary material for "Optimal sampling design for spatial capture-recapture": Data S1: designA_p2bar__regular.csv

X	Y
10	3.6
10.8	3.6
9.2	4.4
10	4.4
12.4	4.4
14	4.4
15.6	4.4
16.4	4.4
17.2	4.4
6.8	5.2
7.6	5.2
11.6	5.2
13.2	5.2
14.8	5.2
18	5.2
5.2	6
6	6
7.6	6
14.8	6
17.2	6
18	6
5.2	6.8
8.4	6.8
10	6.8
10.8	6.8
11.6	6.8
12.4	6.8
14	6.8
18	6.8
5.2	7.6
6.8	7.6
8.4	7.6
10	7.6
14	7.6
16.4	7.6
18	7.6
12.4	8.4
14	8.4
14.8	8.4
15.6	8.4
18	8.4
5.2	9.2
6	9.2
7.6	9.2
9.2	9.2
11.6	9.2
12.4	9.2
18	9.2
5.2	10
6.8	10
8.4	10
10.8	10
14	10
15.6	10
16.4	10
18	10
5.2	10.8
7.6	10.8
9.2	10.8
10.8	10.8
12.4	10.8
14.8	10.8
17.2	10.8
4.4	11.6
6	11.6
7.6	11.6
9.2	11.6
12.4	11.6
14.8	11.6
16.4	11.6
4.4	12.4
9.2	12.4
12.4	12.4
13.2	12.4
15.6	12.4
17.2	12.4
5.2	13.2
6	13.2
7.6	13.2
8.4	13.2
10	13.2
11.6	13.2
13.2	13.2
14.8	13.2
18	13.2
18.8	13.2
5.2	14
6	14
8.4	14
10.8	14
11.6	14
15.6	14
16.4	14
8.4	14.8
13.2	14.8
14	14.8
17.2	14.8
18	14.8
4.4	15.6
5.2	15.6
7.6	15.6
10.8	15.6
12.4	15.6
14.8	15.6
17.2	15.6
4.4	16.4
6.8	16.4
9.2	16.4
10	16.4
10.8	16.4
13.2	16.4
14	16.4
14.8	16.4
17.2	16.4
18	16.4
6	17.2
7.6	17.2
10.8	17.2
16.4	17.2
17.2	17.2
5.2	18
11.6	18
13.2	18
14.8	18
5.2	18.8
6	18.8
6.8	18.8
8.4	18.8
9.2	18.8
10.8	18.8
17.2	18.8
18	18.8
7.6	19.6
9.2	19.6
10	19.6
11.6	19.6
12.4	19.6
13.2	19.6
14	19.6
15.6	19.6
16.4	19.6
17.2	19.6
14	20.4
14.8	20.4
