## Supplementary material for "Optimal sampling design for spatial capture-recapture": Data S1: designA_pbar__regular.csv

X	Y
2.8	2.8
3.6	2.8
4.4	2.8
6	2.8
7.6	2.8
9.2	2.8
10	2.8
12.4	2.8
13.2	2.8
14.8	2.8
16.4	2.8
18	2.8
20.4	2.8
21.2	2.8
6.8	3.6
14.8	3.6
2.8	4.4
10.8	4.4
12.4	4.4
17.2	4.4
19.6	4.4
21.2	4.4
2.8	5.2
9.2	5.2
14.8	5.2
15.6	5.2
21.2	5.2
5.2	6
7.6	6
8.4	6
12.4	6
17.2	6
21.2	6
2.8	6.8
4.4	6.8
5.2	6.8
6.8	6.8
11.6	6.8
13.2	6.8
15.6	6.8
21.2	6.8
2.8	7.6
8.4	7.6
10.8	7.6
17.2	7.6
19.6	7.6
2.8	8.4
9.2	8.4
14	8.4
18	8.4
21.2	8.4
6	9.2
12.4	9.2
17.2	9.2
21.2	9.2
5.2	10
7.6	10
9.2	10
11.6	10
14.8	10
20.4	10
2.8	10.8
10.8	10.8
11.6	10.8
16.4	10.8
18	10.8
21.2	10.8
2.8	11.6
3.6	11.6
8.4	11.6
14	11.6
16.4	11.6
6	12.4
10	12.4
14	12.4
18.8	12.4
19.6	12.4
21.2	12.4
2.8	13.2
5.2	13.2
7.6	13.2
9.2	13.2
10.8	13.2
12.4	13.2
18	13.2
21.2	13.2
2.8	14
6.8	14
13.2	14
15.6	14
18	14
2.8	14.8
3.6	14.8
6	14.8
11.6	14.8
15.6	14.8
21.2	14.8
8.4	15.6
10.8	15.6
13.2	15.6
18.8	15.6
2.8	16.4
7.6	16.4
10	16.4
15.6	16.4
21.2	16.4
4.4	17.2
5.2	17.2
11.6	17.2
12.4	17.2
16.4	17.2
18	17.2
19.6	17.2
21.2	17.2
2.8	18
6.8	18
9.2	18
5.2	18.8
10	18.8
12.4	18.8
14	18.8
15.6	18.8
16.4	18.8
21.2	18.8
2.8	19.6
6.8	19.6
8.4	19.6
11.6	19.6
18.8	19.6
21.2	19.6
2.8	21.2
3.6	21.2
4.4	21.2
5.2	21.2
7.6	21.2
9.2	21.2
10.8	21.2
13.2	21.2
15.6	21.2
16.4	21.2
18	21.2
19.6	21.2
20.4	21.2
21.2	21.2
