## Supplementary material for "Optimal sampling design for spatial capture-recapture": Data S1: designA_pcombo__irregular.csv

X	Y
492.363048198999	3850.61275534098
494.953645573083	3850.61275534098
489.772450824915	3853.20335271507
497.544242947167	3853.20335271507
479.41006132858	3855.79395008915
482.000658702664	3855.79395008915
484.591256076748	3855.79395008915
497.544242947167	3855.79395008915
502.725437695335	3855.79395008915
505.316035069418	3855.79395008915
474.228866580412	3858.38454746324
476.819463954496	3858.38454746324
489.772450824915	3858.38454746324
505.316035069418	3858.38454746324
476.819463954496	3860.97514483732
492.363048198999	3860.97514483732
494.953645573083	3860.97514483732
505.316035069418	3860.97514483732
476.819463954496	3863.5657422114
484.591256076748	3863.5657422114
487.181853450831	3863.5657422114
476.819463954496	3866.15633958549
484.591256076748	3866.15633958549
500.134840321251	3866.15633958549
505.316035069418	3866.15633958549
479.41006132858	3868.74693695957
487.181853450831	3868.74693695957
492.363048198999	3868.74693695957
497.544242947167	3868.74693695957
502.725437695335	3868.74693695957
479.41006132858	3871.33753433366
494.953645573083	3871.33753433366
479.41006132858	3873.92813170774
487.181853450831	3873.92813170774
500.134840321251	3873.92813170774
461.275879709993	3876.51872908182
463.866477084077	3876.51872908182
484.591256076748	3876.51872908182
487.181853450831	3876.51872908182
466.457074458161	3879.10932645591
487.181853450831	3879.10932645591
497.544242947167	3879.10932645591
461.275879709993	3881.69992382999
469.047671832244	3881.69992382999
494.953645573083	3881.69992382999
497.544242947167	3881.69992382999
502.725437695335	3881.69992382999
505.316035069418	3881.69992382999
489.772450824915	3884.29052120407
507.906632443502	3884.29052120407
453.504087587741	3886.88111857816
461.275879709993	3886.88111857816
469.047671832244	3886.88111857816
489.772450824915	3886.88111857816
502.725437695335	3886.88111857816
510.497229817586	3886.88111857816
515.678424565754	3886.88111857816
453.504087587741	3889.47171595224
469.047671832244	3889.47171595224
500.134840321251	3889.47171595224
518.269021939838	3889.47171595224
450.913490213658	3892.06231332633
456.094684961825	3892.06231332633
463.866477084077	3892.06231332633
474.228866580412	3892.06231332633
489.772450824915	3892.06231332633
494.953645573083	3892.06231332633
497.544242947167	3892.06231332633
505.316035069418	3892.06231332633
513.08782719167	3892.06231332633
515.678424565754	3892.06231332633
463.866477084077	3894.65291070041
474.228866580412	3894.65291070041
507.906632443502	3894.65291070041
466.457074458161	3897.24350807449
469.047671832244	3897.24350807449
510.497229817586	3897.24350807449
474.228866580412	3899.83410544858
484.591256076748	3899.83410544858
489.772450824915	3899.83410544858
492.363048198999	3899.83410544858
494.953645573083	3899.83410544858
502.725437695335	3899.83410544858
505.316035069418	3899.83410544858
474.228866580412	3902.42470282266
482.000658702664	3902.42470282266
500.134840321251	3902.42470282266
513.08782719167	3902.42470282266
471.638269206328	3905.01530019675
474.228866580412	3905.01530019675
482.000658702664	3905.01530019675
489.772450824915	3905.01530019675
513.08782719167	3905.01530019675
492.363048198999	3907.60589757083
500.134840321251	3907.60589757083
507.906632443502	3907.60589757083
510.497229817586	3907.60589757083
476.819463954496	3910.19649494491
497.544242947167	3910.19649494491
476.819463954496	3912.787092319
479.41006132858	3912.787092319
484.591256076748	3912.787092319
492.363048198999	3912.787092319
494.953645573083	3912.787092319
505.316035069418	3912.787092319
507.906632443502	3912.787092319
482.000658702664	3915.37768969308
505.316035069418	3915.37768969308
489.772450824915	3917.96828706716
500.134840321251	3917.96828706716
502.725437695335	3917.96828706716
476.819463954496	3920.55888444125
484.591256076748	3920.55888444125
492.363048198999	3920.55888444125
497.544242947167	3920.55888444125
474.228866580412	3923.14948181533
484.591256076748	3923.14948181533
489.772450824915	3923.14948181533
497.544242947167	3923.14948181533
474.228866580412	3925.74007918942
476.819463954496	3925.74007918942
494.953645573083	3925.74007918942
471.638269206328	3928.3306765635
484.591256076748	3928.3306765635
489.772450824915	3928.3306765635
471.638269206328	3930.92127393758
482.000658702664	3930.92127393758
489.772450824915	3930.92127393758
476.819463954496	3933.51187131167
487.181853450831	3933.51187131167
469.047671832244	3936.10246868575
471.638269206328	3936.10246868575
484.591256076748	3936.10246868575
476.819463954496	3938.69306605984
479.41006132858	3938.69306605984
471.638269206328	3943.874260808
474.228866580412	3943.874260808
476.819463954496	3943.874260808
474.228866580412	3946.46485818209
469.047671832244	3962.00844242659
471.638269206328	3962.00844242659
469.047671832244	3964.59903980067
471.638269206328	3964.59903980067
474.228866580412	3964.59903980067
