## Supplementary material for "Optimal sampling design for spatial capture-recapture": Data S1: designA_pcombo__regular.csv

X	Y
4.4	2.8
6	2.8
6.8	2.8
8.4	2.8
9.2	2.8
10.8	2.8
11.6	2.8
14.8	2.8
15.6	2.8
18	2.8
19.6	2.8
21.2	2.8
3.6	3.6
16.4	3.6
21.2	3.6
2.8	4.4
5.2	4.4
6.8	4.4
9.2	4.4
12.4	4.4
19.6	4.4
11.6	5.2
14.8	5.2
18	5.2
2.8	6
5.2	6
9.2	6
15.6	6
20.4	6
21.2	6
3.6	6.8
6.8	6.8
12.4	6.8
14.8	6.8
17.2	6.8
18.8	6.8
21.2	6.8
3.6	7.6
10	7.6
11.6	7.6
13.2	7.6
19.6	7.6
6	8.4
6.8	8.4
8.4	8.4
10.8	8.4
16.4	8.4
17.2	8.4
21.2	8.4
2.8	9.2
4.4	9.2
9.2	9.2
12.4	9.2
14.8	9.2
21.2	9.2
2.8	10
14.8	10
21.2	10
2.8	10.8
6	10.8
6.8	10.8
8.4	10.8
10	10.8
12.4	10.8
16.4	10.8
18	10.8
18.8	10.8
8.4	11.6
13.2	11.6
21.2	11.6
3.6	12.4
5.2	12.4
10.8	12.4
14	12.4
15.6	12.4
2.8	13.2
6.8	13.2
10	13.2
18	13.2
20.4	13.2
21.2	13.2
2.8	14
6	14
7.6	14
12.4	14
14.8	14
15.6	14
18	14
3.6	14.8
10	14.8
19.6	14.8
21.2	14.8
2.8	15.6
7.6	15.6
9.2	15.6
10.8	15.6
15.6	15.6
2.8	16.4
5.2	16.4
12.4	16.4
14.8	16.4
17.2	16.4
18	16.4
21.2	16.4
6	17.2
6.8	17.2
9.2	17.2
15.6	17.2
20.4	17.2
2.8	18
3.6	18
9.2	18
12.4	18
14.8	18
18.8	18
6	18.8
10	18.8
11.6	18.8
16.4	18.8
21.2	18.8
2.8	19.6
3.6	19.6
8.4	19.6
14.8	19.6
17.2	19.6
10.8	20.4
21.2	20.4
2.8	21.2
4.4	21.2
5.2	21.2
6	21.2
6.8	21.2
8.4	21.2
9.2	21.2
10	21.2
12.4	21.2
13.2	21.2
14	21.2
14.8	21.2
16.4	21.2
18	21.2
18.8	21.2
19.6	21.2
21.2	21.2
