## Supplementary material for "Optimal sampling design for spatial capture-recapture": Data S1: designB_2sig__regular.csv

X	Y
4.4	4.4
6	4.4
7.6	4.4
9.2	4.4
10.8	4.4
12.4	4.4
14	4.4
15.6	4.4
17.2	4.4
18.8	4.4
4.4	6
6	6
7.6	6
9.2	6
10.8	6
12.4	6
14	6
15.6	6
17.2	6
18.8	6
4.4	7.6
6	7.6
7.6	7.6
9.2	7.6
10.8	7.6
12.4	7.6
14	7.6
15.6	7.6
17.2	7.6
18.8	7.6
4.4	9.2
6	9.2
7.6	9.2
9.2	9.2
10.8	9.2
12.4	9.2
14	9.2
15.6	9.2
17.2	9.2
18.8	9.2
4.4	10.8
6	10.8
7.6	10.8
9.2	10.8
10.8	10.8
12.4	10.8
14	10.8
15.6	10.8
17.2	10.8
18.8	10.8
4.4	12.4
6	12.4
7.6	12.4
9.2	12.4
10.8	12.4
12.4	12.4
14	12.4
15.6	12.4
17.2	12.4
18.8	12.4
4.4	14
6	14
7.6	14
9.2	14
10.8	14
12.4	14
14	14
15.6	14
17.2	14
18.8	14
4.4	15.6
6	15.6
7.6	15.6
9.2	15.6
10.8	15.6
12.4	15.6
14	15.6
15.6	15.6
17.2	15.6
18.8	15.6
4.4	17.2
6	17.2
7.6	17.2
9.2	17.2
10.8	17.2
12.4	17.2
14	17.2
15.6	17.2
17.2	17.2
18.8	17.2
4.4	18.8
6	18.8
7.6	18.8
9.2	18.8
10.8	18.8
12.4	18.8
14	18.8
15.6	18.8
17.2	18.8
18.8	18.8
