## Supplementary material for "Optimal sampling design for spatial capture-recapture": Data S1: designB_p2bar__irregular.csv

X	Y
489.772450824915	3853.20335271507
492.363048198999	3853.20335271507
494.953645573083	3853.20335271507
497.544242947167	3853.20335271507
484.591256076748	3855.79395008915
487.181853450831	3855.79395008915
497.544242947167	3855.79395008915
479.41006132858	3858.38454746324
484.591256076748	3858.38454746324
489.772450824915	3858.38454746324
497.544242947167	3858.38454746324
479.41006132858	3860.97514483732
482.000658702664	3860.97514483732
489.772450824915	3860.97514483732
494.953645573083	3860.97514483732
497.544242947167	3860.97514483732
479.41006132858	3863.5657422114
489.772450824915	3863.5657422114
497.544242947167	3863.5657422114
482.000658702664	3866.15633958549
487.181853450831	3866.15633958549
489.772450824915	3866.15633958549
497.544242947167	3866.15633958549
484.591256076748	3868.74693695957
494.953645573083	3868.74693695957
497.544242947167	3868.74693695957
482.000658702664	3871.33753433366
489.772450824915	3871.33753433366
497.544242947167	3871.33753433366
482.000658702664	3873.92813170774
484.591256076748	3873.92813170774
489.772450824915	3873.92813170774
494.953645573083	3873.92813170774
497.544242947167	3873.92813170774
484.591256076748	3876.51872908182
489.772450824915	3876.51872908182
489.772450824915	3879.10932645591
494.953645573083	3879.10932645591
497.544242947167	3879.10932645591
489.772450824915	3881.69992382999
497.544242947167	3881.69992382999
502.725437695335	3881.69992382999
489.772450824915	3884.29052120407
494.953645573083	3884.29052120407
500.134840321251	3884.29052120407
505.316035069418	3884.29052120407
489.772450824915	3886.88111857816
497.544242947167	3886.88111857816
502.725437695335	3886.88111857816
505.316035069418	3886.88111857816
489.772450824915	3889.47171595224
492.363048198999	3892.06231332633
494.953645573083	3892.06231332633
502.725437695335	3892.06231332633
505.316035069418	3892.06231332633
492.363048198999	3894.65291070041
500.134840321251	3894.65291070041
502.725437695335	3894.65291070041
487.181853450831	3897.24350807449
492.363048198999	3897.24350807449
484.591256076748	3899.83410544858
487.181853450831	3899.83410544858
494.953645573083	3899.83410544858
497.544242947167	3899.83410544858
500.134840321251	3899.83410544858
502.725437695335	3899.83410544858
482.000658702664	3902.42470282266
487.181853450831	3902.42470282266
494.953645573083	3902.42470282266
500.134840321251	3902.42470282266
482.000658702664	3905.01530019675
492.363048198999	3905.01530019675
482.000658702664	3907.60589757083
489.772450824915	3907.60589757083
492.363048198999	3907.60589757083
482.000658702664	3910.19649494491
484.591256076748	3910.19649494491
492.363048198999	3910.19649494491
479.41006132858	3912.787092319
489.772450824915	3912.787092319
492.363048198999	3912.787092319
479.41006132858	3915.37768969308
484.591256076748	3915.37768969308
489.772450824915	3915.37768969308
479.41006132858	3917.96828706716
489.772450824915	3917.96828706716
479.41006132858	3920.55888444125
482.000658702664	3920.55888444125
487.181853450831	3920.55888444125
489.772450824915	3920.55888444125
482.000658702664	3923.14948181533
487.181853450831	3923.14948181533
479.41006132858	3925.74007918942
479.41006132858	3928.3306765635
484.591256076748	3928.3306765635
487.181853450831	3928.3306765635
479.41006132858	3930.92127393758
484.591256076748	3930.92127393758
476.819463954496	3933.51187131167
479.41006132858	3933.51187131167
