## Supplementary material for "Optimal sampling design for spatial capture-recapture": Data S1: designB_p2bar__regular.csv

X	Y
13.2	5.2
14	5.2
14.8	5.2
10	6
10.8	6
11.6	6
14	6
15.6	6
9.2	6.8
10	6.8
12.4	6.8
14.8	6.8
15.6	6.8
9.2	7.6
11.6	7.6
13.2	7.6
15.6	7.6
16.4	7.6
9.2	8.4
13.2	8.4
17.2	8.4
18	8.4
6.8	9.2
7.6	9.2
8.4	9.2
10.8	9.2
11.6	9.2
14	9.2
14.8	9.2
15.6	9.2
18	9.2
6	10
10	10
11.6	10
17.2	10
6.8	10.8
7.6	10.8
9.2	10.8
10	10.8
12.4	10.8
13.2	10.8
14	10.8
16.4	10.8
5.2	11.6
6	11.6
9.2	11.6
13.2	11.6
16.4	11.6
17.2	11.6
5.2	12.4
6	12.4
8.4	12.4
11.6	12.4
14	12.4
14.8	12.4
16.4	12.4
6.8	13.2
8.4	13.2
10	13.2
10.8	13.2
11.6	13.2
14.8	13.2
17.2	13.2
18	13.2
6	14
9.2	14
11.6	14
13.2	14
15.6	14
17.2	14
6.8	14.8
7.6	14.8
11.6	14.8
13.2	14.8
14	14.8
17.2	14.8
7.6	15.6
10	15.6
10.8	15.6
13.2	15.6
15.6	15.6
16.4	15.6
8.4	16.4
9.2	16.4
13.2	16.4
15.6	16.4
8.4	17.2
10.8	17.2
16.4	17.2
9.2	18
10	18
11.6	18
12.4	18
14	18
14.8	18
15.6	18
10.8	18.8
11.6	18.8
13.2	18.8
14	18.8
