## Supplementary material for "Optimal sampling design for spatial capture-recapture": Data S1: designB_pbar__irregular.csv

X	Y
492.363048198999	3850.61275534098
494.953645573083	3850.61275534098
489.772450824915	3853.20335271507
476.819463954496	3855.79395008915
482.000658702664	3855.79395008915
502.725437695335	3855.79395008915
505.316035069418	3855.79395008915
474.228866580412	3858.38454746324
484.591256076748	3858.38454746324
497.544242947167	3858.38454746324
492.363048198999	3860.97514483732
505.316035069418	3860.97514483732
494.953645573083	3863.5657422114
505.316035069418	3863.5657422114
476.819463954496	3866.15633958549
479.41006132858	3866.15633958549
484.591256076748	3868.74693695957
489.772450824915	3868.74693695957
492.363048198999	3868.74693695957
502.725437695335	3868.74693695957
497.544242947167	3871.33753433366
479.41006132858	3873.92813170774
500.134840321251	3873.92813170774
461.275879709993	3876.51872908182
463.866477084077	3876.51872908182
482.000658702664	3876.51872908182
487.181853450831	3876.51872908182
494.953645573083	3879.10932645591
461.275879709993	3881.69992382999
469.047671832244	3881.69992382999
487.181853450831	3881.69992382999
502.725437695335	3881.69992382999
494.953645573083	3884.29052120407
507.906632443502	3884.29052120407
453.504087587741	3886.88111857816
461.275879709993	3886.88111857816
469.047671832244	3886.88111857816
507.906632443502	3886.88111857816
515.678424565754	3886.88111857816
453.504087587741	3889.47171595224
471.638269206328	3889.47171595224
489.772450824915	3889.47171595224
518.269021939838	3889.47171595224
450.913490213658	3892.06231332633
458.685282335909	3892.06231332633
474.228866580412	3892.06231332633
487.181853450831	3892.06231332633
494.953645573083	3892.06231332633
500.134840321251	3892.06231332633
515.678424565754	3892.06231332633
463.866477084077	3894.65291070041
507.906632443502	3894.65291070041
466.457074458161	3897.24350807449
476.819463954496	3897.24350807449
487.181853450831	3897.24350807449
505.316035069418	3897.24350807449
510.497229817586	3897.24350807449
489.772450824915	3899.83410544858
494.953645573083	3899.83410544858
500.134840321251	3899.83410544858
502.725437695335	3899.83410544858
471.638269206328	3902.42470282266
482.000658702664	3902.42470282266
513.08782719167	3902.42470282266
474.228866580412	3905.01530019675
513.08782719167	3905.01530019675
489.772450824915	3907.60589757083
500.134840321251	3907.60589757083
476.819463954496	3910.19649494491
484.591256076748	3910.19649494491
507.906632443502	3910.19649494491
476.819463954496	3912.787092319
489.772450824915	3912.787092319
497.544242947167	3912.787092319
507.906632443502	3912.787092319
505.316035069418	3915.37768969308
482.000658702664	3917.96828706716
489.772450824915	3917.96828706716
500.134840321251	3917.96828706716
476.819463954496	3920.55888444125
489.772450824915	3920.55888444125
497.544242947167	3920.55888444125
474.228866580412	3923.14948181533
484.591256076748	3925.74007918942
494.953645573083	3925.74007918942
471.638269206328	3928.3306765635
479.41006132858	3928.3306765635
492.363048198999	3928.3306765635
471.638269206328	3933.51187131167
476.819463954496	3933.51187131167
487.181853450831	3933.51187131167
469.047671832244	3936.10246868575
482.000658702664	3936.10246868575
479.41006132858	3938.69306605984
471.638269206328	3943.874260808
476.819463954496	3943.874260808
474.228866580412	3946.46485818209
469.047671832244	3962.00844242659
471.638269206328	3962.00844242659
474.228866580412	3964.59903980067
