## Supplementary material for "Optimal sampling design for spatial capture-recapture": Data S1: designB_pbar__regular.csv

X	Y
3.6	2.8
6.8	2.8
7.6	2.8
9.2	2.8
12.4	2.8
14.8	2.8
17.2	2.8
18.8	2.8
21.2	2.8
2.8	3.6
12.4	3.6
16.4	3.6
21.2	4.4
2.8	5.2
6	5.2
8.4	5.2
10.8	5.2
13.2	5.2
15.6	5.2
20.4	5.2
4.4	6
6.8	6
18	6
10.8	6.8
15.6	6.8
21.2	6.8
6	7.6
13.2	7.6
21.2	7.6
2.8	8.4
8.4	8.4
10	8.4
18.8	8.4
2.8	9.2
6	9.2
15.6	9.2
18	9.2
21.2	9.2
7.6	10
11.6	10
14	10
4.4	10.8
10.8	10.8
17.2	10.8
19.6	10.8
2.8	11.6
14.8	11.6
17.2	11.6
21.2	11.6
2.8	12.4
8.4	12.4
10	12.4
14.8	12.4
19.6	12.4
4.4	13.2
6.8	13.2
12.4	13.2
2.8	14
8.4	14
10.8	14
16.4	14
18.8	14
21.2	14
5.2	14.8
12.4	14.8
8.4	15.6
10	15.6
14	15.6
17.2	15.6
21.2	15.6
2.8	16.4
6	16.4
6	17.2
14	17.2
17.2	17.2
19.6	17.2
21.2	17.2
2.8	18
9.2	18
11.6	18
18	18
11.6	18.8
14	18.8
15.6	18.8
21.2	18.8
5.2	19.6
6.8	19.6
2.8	20.4
10	20.4
18	20.4
21.2	20.4
2.8	21.2
6	21.2
8.4	21.2
11.6	21.2
13.2	21.2
14.8	21.2
15.6	21.2
18.8	21.2
21.2	21.2
