## Supplementary material for "Optimal sampling design for spatial capture-recapture": Data S1: designB_pcombo__irregular.csv

X	Y
492.363048198999	3850.61275534098
494.953645573083	3850.61275534098
497.544242947167	3853.20335271507
476.819463954496	3855.79395008915
484.591256076748	3855.79395008915
487.181853450831	3855.79395008915
505.316035069418	3855.79395008915
474.228866580412	3858.38454746324
494.953645573083	3858.38454746324
505.316035069418	3858.38454746324
502.725437695335	3860.97514483732
487.181853450831	3863.5657422114
494.953645573083	3863.5657422114
476.819463954496	3866.15633958549
479.41006132858	3866.15633958549
487.181853450831	3866.15633958549
492.363048198999	3866.15633958549
505.316035069418	3866.15633958549
500.134840321251	3868.74693695957
502.725437695335	3868.74693695957
479.41006132858	3873.92813170774
484.591256076748	3873.92813170774
494.953645573083	3873.92813170774
500.134840321251	3873.92813170774
461.275879709993	3876.51872908182
463.866477084077	3876.51872908182
494.953645573083	3876.51872908182
487.181853450831	3879.10932645591
461.275879709993	3881.69992382999
487.181853450831	3881.69992382999
494.953645573083	3881.69992382999
497.544242947167	3881.69992382999
505.316035069418	3881.69992382999
469.047671832244	3884.29052120407
507.906632443502	3884.29052120407
453.504087587741	3886.88111857816
461.275879709993	3886.88111857816
469.047671832244	3886.88111857816
489.772450824915	3886.88111857816
502.725437695335	3886.88111857816
510.497229817586	3886.88111857816
494.953645573083	3889.47171595224
518.269021939838	3889.47171595224
450.913490213658	3892.06231332633
456.094684961825	3892.06231332633
463.866477084077	3892.06231332633
471.638269206328	3892.06231332633
474.228866580412	3892.06231332633
487.181853450831	3892.06231332633
497.544242947167	3892.06231332633
502.725437695335	3892.06231332633
513.08782719167	3892.06231332633
510.497229817586	3894.65291070041
466.457074458161	3897.24350807449
471.638269206328	3897.24350807449
489.772450824915	3897.24350807449
476.819463954496	3899.83410544858
497.544242947167	3899.83410544858
505.316035069418	3899.83410544858
507.906632443502	3899.83410544858
479.41006132858	3902.42470282266
487.181853450831	3902.42470282266
513.08782719167	3902.42470282266
471.638269206328	3905.01530019675
492.363048198999	3905.01530019675
513.08782719167	3905.01530019675
484.591256076748	3907.60589757083
500.134840321251	3907.60589757083
510.497229817586	3907.60589757083
476.819463954496	3910.19649494491
492.363048198999	3910.19649494491
476.819463954496	3912.787092319
484.591256076748	3912.787092319
497.544242947167	3912.787092319
505.316035069418	3912.787092319
505.316035069418	3915.37768969308
482.000658702664	3917.96828706716
500.134840321251	3917.96828706716
476.819463954496	3920.55888444125
489.772450824915	3920.55888444125
492.363048198999	3920.55888444125
497.544242947167	3923.14948181533
474.228866580412	3925.74007918942
484.591256076748	3925.74007918942
494.953645573083	3925.74007918942
479.41006132858	3928.3306765635
487.181853450831	3928.3306765635
471.638269206328	3930.92127393758
479.41006132858	3933.51187131167
487.181853450831	3933.51187131167
469.047671832244	3936.10246868575
471.638269206328	3936.10246868575
484.591256076748	3936.10246868575
479.41006132858	3938.69306605984
471.638269206328	3943.874260808
476.819463954496	3943.874260808
474.228866580412	3946.46485818209
469.047671832244	3962.00844242659
471.638269206328	3964.59903980067
474.228866580412	3964.59903980067
