## Supplementary material for "Optimal sampling design for spatial capture-recapture": Data S1: designB_pcombo__regular.csv

X	Y
2.8	2.8
4.4	2.8
6.8	2.8
9.2	2.8
10	2.8
12.4	2.8
15.6	2.8
18	2.8
2.8	3.6
6	3.6
13.2	3.6
16.4	3.6
20.4	3.6
7.6	4.4
18	4.4
20.4	4.4
2.8	5.2
8.4	5.2
11.6	5.2
14.8	5.2
21.2	5.2
5.2	6
13.2	6
5.2	6.8
10	6.8
17.2	6.8
19.6	6.8
3.6	7.6
6.8	7.6
10	7.6
15.6	7.6
2.8	8.4
7.6	8.4
11.6	8.4
17.2	8.4
20.4	8.4
21.2	8.4
4.4	10
6.8	10
9.2	10
14	10
16.4	10
19.6	10
9.2	10.8
10.8	10.8
13.2	10.8
3.6	11.6
11.6	11.6
16.4	11.6
17.2	11.6
21.2	11.6
2.8	12.4
6	12.4
6.8	12.4
21.2	12.4
9.2	13.2
14	13.2
19.6	13.2
11.6	14
15.6	14
17.2	14
3.6	14.8
6	14.8
8.4	14.8
12.4	14.8
21.2	14.8
2.8	15.6
6.8	15.6
13.2	15.6
18.8	15.6
10	16.4
15.6	16.4
16.4	16.4
20.4	16.4
4.4	17.2
10.8	17.2
3.6	18
6.8	18
12.4	18
14	18
18	18
21.2	18
7.6	18.8
10	18.8
16.4	18.8
2.8	19.6
11.6	19.6
14.8	19.6
18.8	19.6
2.8	20.4
14	20.4
21.2	20.4
3.6	21.2
5.2	21.2
8.4	21.2
9.2	21.2
12.4	21.2
16.4	21.2
18	21.2
20.4	21.2
