## Supplementary material for "Optimal sampling design for spatial capture-recapture": Data S1: designC_2sig__regular.csv

X	Y
6.8	6.8
8.4	6.8
10	6.8
11.6	6.8
13.2	6.8
14.8	6.8
16.4	6.8
6.8	8.4
8.4	8.4
10	8.4
11.6	8.4
13.2	8.4
14.8	8.4
16.4	8.4
6.8	10
8.4	10
10	10
11.6	10
13.2	10
14.8	10
16.4	10
6.8	11.6
8.4	11.6
10	11.6
11.6	11.6
13.2	11.6
14.8	11.6
16.4	11.6
6.8	13.2
8.4	13.2
10	13.2
11.6	13.2
13.2	13.2
14.8	13.2
16.4	13.2
6.8	14.8
8.4	14.8
10	14.8
11.6	14.8
13.2	14.8
14.8	14.8
16.4	14.8
6.8	16.4
8.4	16.4
10	16.4
11.6	16.4
13.2	16.4
14.8	16.4
16.4	16.4
