## Supplementary material for "Optimal sampling design for spatial capture-recapture": Data S1: designC_p2bar__irregular.csv

X	Y
489.772450824915	3858.38454746324
492.363048198999	3858.38454746324
487.181853450831	3860.97514483732
489.772450824915	3860.97514483732
494.953645573083	3860.97514483732
487.181853450831	3863.5657422114
494.953645573083	3863.5657422114
497.544242947167	3863.5657422114
487.181853450831	3866.15633958549
497.544242947167	3866.15633958549
487.181853450831	3868.74693695957
497.544242947167	3868.74693695957
487.181853450831	3871.33753433366
489.772450824915	3871.33753433366
492.363048198999	3871.33753433366
497.544242947167	3871.33753433366
487.181853450831	3873.92813170774
497.544242947167	3873.92813170774
487.181853450831	3876.51872908182
494.953645573083	3876.51872908182
487.181853450831	3879.10932645591
494.953645573083	3879.10932645591
497.544242947167	3879.10932645591
487.181853450831	3881.69992382999
489.772450824915	3881.69992382999
497.544242947167	3881.69992382999
502.725437695335	3881.69992382999
489.772450824915	3884.29052120407
502.725437695335	3884.29052120407
505.316035069418	3884.29052120407
489.772450824915	3886.88111857816
494.953645573083	3886.88111857816
497.544242947167	3886.88111857816
505.316035069418	3886.88111857816
489.772450824915	3889.47171595224
497.544242947167	3889.47171595224
502.725437695335	3889.47171595224
489.772450824915	3892.06231332633
492.363048198999	3892.06231332633
502.725437695335	3892.06231332633
489.772450824915	3894.65291070041
497.544242947167	3894.65291070041
500.134840321251	3894.65291070041
489.772450824915	3897.24350807449
497.544242947167	3897.24350807449
492.363048198999	3899.83410544858
497.544242947167	3899.83410544858
492.363048198999	3902.42470282266
494.953645573083	3902.42470282266
