## Supplementary material for "Optimal sampling design for spatial capture-recapture": Data S1: designC_p2bar__regular.csv

X	Y
10.8	8.4
11.6	8.4
12.4	8.4
13.2	8.4
10.8	9.2
14	9.2
10	10
14	10
14.8	10
9.2	10.8
10	10.8
12.4	10.8
14.8	10.8
9.2	11.6
11.6	11.6
12.4	11.6
13.2	11.6
14.8	11.6
9.2	12.4
14.8	12.4
9.2	13.2
10	13.2
11.6	13.2
12.4	13.2
14.8	13.2
10	14
14	14
14.8	14
10	14.8
11.6	14.8
12.4	14.8
14	14.8
10	15.6
14	15.6
10	16.4
11.6	16.4
12.4	16.4
13.2	16.4
10	17.2
14	17.2
10	18
10.8	18
14	18
10.8	18.8
11.6	18.8
13.2	18.8
14	18.8
12.4	19.6
13.2	19.6
