## Supplementary material for "Optimal sampling design for spatial capture-recapture": Data S1: designC_pbar__irregular.csv

X	Y
494.953645573083	3850.61275534098
479.41006132858	3855.79395008915
487.181853450831	3855.79395008915
505.316035069418	3855.79395008915
474.228866580412	3858.38454746324
497.544242947167	3858.38454746324
476.819463954496	3866.15633958549
494.953645573083	3866.15633958549
505.316035069418	3866.15633958549
487.181853450831	3868.74693695957
479.41006132858	3873.92813170774
500.134840321251	3873.92813170774
461.275879709993	3876.51872908182
492.363048198999	3876.51872908182
469.047671832244	3881.69992382999
487.181853450831	3881.69992382999
505.316035069418	3881.69992382999
453.504087587741	3886.88111857816
471.638269206328	3889.47171595224
497.544242947167	3889.47171595224
515.678424565754	3889.47171595224
450.913490213658	3892.06231332633
461.275879709993	3892.06231332633
487.181853450831	3892.06231332633
474.228866580412	3894.65291070041
507.906632443502	3894.65291070041
466.457074458161	3897.24350807449
492.363048198999	3897.24350807449
482.000658702664	3902.42470282266
500.134840321251	3902.42470282266
513.08782719167	3902.42470282266
471.638269206328	3905.01530019675
492.363048198999	3907.60589757083
510.497229817586	3907.60589757083
484.591256076748	3910.19649494491
476.819463954496	3912.787092319
497.544242947167	3912.787092319
489.772450824915	3915.37768969308
505.316035069418	3915.37768969308
479.41006132858	3923.14948181533
497.544242947167	3923.14948181533
471.638269206328	3928.3306765635
479.41006132858	3930.92127393758
489.772450824915	3930.92127393758
484.591256076748	3936.10246868575
471.638269206328	3938.69306605984
474.228866580412	3946.46485818209
469.047671832244	3964.59903980067
474.228866580412	3964.59903980067
