## Supplementary material for "Optimal sampling design for spatial capture-recapture": Data S1: designC_pbar__regular.csv

X	Y
2.8	2.8
5.2	2.8
9.2	2.8
11.6	2.8
14.8	2.8
17.2	2.8
20.4	2.8
7.6	5.2
10	5.2
3.6	6
14.8	6
18	6
21.2	6
12.4	6.8
5.2	7.6
16.4	7.6
2.8	8.4
10	8.4
19.6	8.4
7.6	9.2
14	10
17.2	10
3.6	10.8
21.2	10.8
9.2	11.6
11.6	12.4
6.8	13.2
14.8	13.2
20.4	13.2
18	14
2.8	14.8
9.2	14.8
5.2	15.6
12.4	15.6
21.2	15.6
15.6	16.4
6.8	17.2
2.8	18
10	18
17.2	18
20.4	18
12.4	18.8
5.2	20.4
2.8	21.2
8.4	21.2
12.4	21.2
14.8	21.2
18	21.2
21.2	21.2
