## Supplementary material for "Optimal sampling design for spatial capture-recapture": Data S1: designC_pcombo__irregular.csv

X	Y
492.363048198999	3850.61275534098
482.000658702664	3855.79395008915
492.363048198999	3855.79395008915
502.725437695335	3855.79395008915
505.316035069418	3855.79395008915
474.228866580412	3858.38454746324
476.819463954496	3866.15633958549
492.363048198999	3866.15633958549
502.725437695335	3866.15633958549
484.591256076748	3868.74693695957
497.544242947167	3873.92813170774
461.275879709993	3876.51872908182
482.000658702664	3876.51872908182
469.047671832244	3881.69992382999
489.772450824915	3881.69992382999
502.725437695335	3881.69992382999
502.725437695335	3884.29052120407
453.504087587741	3886.88111857816
515.678424565754	3889.47171595224
518.269021939838	3889.47171595224
450.913490213658	3892.06231332633
461.275879709993	3892.06231332633
474.228866580412	3892.06231332633
487.181853450831	3892.06231332633
497.544242947167	3892.06231332633
463.866477084077	3894.65291070041
507.906632443502	3897.24350807449
474.228866580412	3899.83410544858
500.134840321251	3899.83410544858
484.591256076748	3902.42470282266
513.08782719167	3905.01530019675
494.953645573083	3907.60589757083
476.819463954496	3910.19649494491
492.363048198999	3910.19649494491
507.906632443502	3910.19649494491
476.819463954496	3912.787092319
505.316035069418	3915.37768969308
484.591256076748	3917.96828706716
489.772450824915	3920.55888444125
497.544242947167	3923.14948181533
474.228866580412	3925.74007918942
471.638269206328	3930.92127393758
489.772450824915	3930.92127393758
487.181853450831	3933.51187131167
469.047671832244	3936.10246868575
479.41006132858	3938.69306605984
476.819463954496	3943.874260808
471.638269206328	3962.00844242659
471.638269206328	3964.59903980067
