## Supplementary material for "Optimal sampling design for spatial capture-recapture": Data S1: designC_pcombo__regular.csv

X	Y
2.8	2.8
6.8	2.8
10.8	2.8
13.2	2.8
15.6	2.8
18	3.6
2.8	4.4
21.2	4.4
6.8	5.2
11.6	6
14.8	6
2.8	6.8
10.8	6.8
18	6.8
21.2	6.8
6.8	7.6
2.8	9.2
8.4	9.2
15.6	9.2
18	9.2
14	10
21.2	10
2.8	10.8
10.8	10.8
21.2	11.6
7.6	12.4
4.4	13.2
16.4	13.2
17.2	13.2
10	14
13.2	14
3.6	14.8
20.4	14.8
9.2	16.4
13.2	16.4
6	17.2
16.4	17.2
18	17.2
2.8	18
21.2	18
10.8	18.8
21.2	19.6
2.8	20.4
6.8	20.4
14	20.4
14.8	20.4
5.2	21.2
10	21.2
18.8	21.2
