## Supplementary material for "Optimal sampling design for spatial capture-recapture": Data S1: possible_traps_regular.csv

X	Y
2.8	2.8
3.6	2.8
4.4	2.8
5.2	2.8
6	2.8
6.8	2.8
7.6	2.8
8.4	2.8
9.2	2.8
10	2.8
10.8	2.8
11.6	2.8
12.4	2.8
13.2	2.8
14	2.8
14.8	2.8
15.6	2.8
16.4	2.8
17.2	2.8
18	2.8
18.8	2.8
19.6	2.8
20.4	2.8
21.2	2.8
2.8	3.6
3.6	3.6
4.4	3.6
5.2	3.6
6	3.6
6.8	3.6
7.6	3.6
8.4	3.6
9.2	3.6
10	3.6
10.8	3.6
11.6	3.6
12.4	3.6
13.2	3.6
14	3.6
14.8	3.6
15.6	3.6
16.4	3.6
17.2	3.6
18	3.6
18.8	3.6
19.6	3.6
20.4	3.6
21.2	3.6
2.8	4.4
3.6	4.4
4.4	4.4
5.2	4.4
6	4.4
6.8	4.4
7.6	4.4
8.4	4.4
9.2	4.4
10	4.4
10.8	4.4
11.6	4.4
12.4	4.4
13.2	4.4
14	4.4
14.8	4.4
15.6	4.4
16.4	4.4
17.2	4.4
18	4.4
18.8	4.4
19.6	4.4
20.4	4.4
21.2	4.4
2.8	5.2
3.6	5.2
4.4	5.2
5.2	5.2
6	5.2
6.8	5.2
7.6	5.2
8.4	5.2
9.2	5.2
10	5.2
10.8	5.2
11.6	5.2
12.4	5.2
13.2	5.2
14	5.2
14.8	5.2
15.6	5.2
16.4	5.2
17.2	5.2
18	5.2
18.8	5.2
19.6	5.2
20.4	5.2
21.2	5.2
2.8	6
3.6	6
4.4	6
5.2	6
6	6
6.8	6
7.6	6
8.4	6
9.2	6
10	6
10.8	6
11.6	6
12.4	6
13.2	6
14	6
14.8	6
15.6	6
16.4	6
17.2	6
18	6
18.8	6
19.6	6
20.4	6
21.2	6
2.8	6.8
3.6	6.8
4.4	6.8
5.2	6.8
6	6.8
6.8	6.8
7.6	6.8
8.4	6.8
9.2	6.8
10	6.8
10.8	6.8
11.6	6.8
12.4	6.8
13.2	6.8
14	6.8
14.8	6.8
15.6	6.8
16.4	6.8
17.2	6.8
18	6.8
18.8	6.8
19.6	6.8
20.4	6.8
21.2	6.8
2.8	7.6
3.6	7.6
4.4	7.6
5.2	7.6
6	7.6
6.8	7.6
7.6	7.6
8.4	7.6
9.2	7.6
10	7.6
10.8	7.6
11.6	7.6
12.4	7.6
13.2	7.6
14	7.6
14.8	7.6
15.6	7.6
16.4	7.6
17.2	7.6
18	7.6
18.8	7.6
19.6	7.6
20.4	7.6
21.2	7.6
2.8	8.4
3.6	8.4
4.4	8.4
5.2	8.4
6	8.4
6.8	8.4
7.6	8.4
8.4	8.4
9.2	8.4
10	8.4
10.8	8.4
11.6	8.4
12.4	8.4
13.2	8.4
14	8.4
14.8	8.4
15.6	8.4
16.4	8.4
17.2	8.4
18	8.4
18.8	8.4
19.6	8.4
20.4	8.4
21.2	8.4
2.8	9.2
3.6	9.2
4.4	9.2
5.2	9.2
6	9.2
6.8	9.2
7.6	9.2
8.4	9.2
9.2	9.2
10	9.2
10.8	9.2
11.6	9.2
12.4	9.2
13.2	9.2
14	9.2
14.8	9.2
15.6	9.2
16.4	9.2
17.2	9.2
18	9.2
18.8	9.2
19.6	9.2
20.4	9.2
21.2	9.2
2.8	10
3.6	10
4.4	10
5.2	10
6	10
6.8	10
7.6	10
8.4	10
9.2	10
10	10
10.8	10
11.6	10
12.4	10
13.2	10
14	10
14.8	10
15.6	10
16.4	10
17.2	10
18	10
18.8	10
19.6	10
20.4	10
21.2	10
2.8	10.8
3.6	10.8
4.4	10.8
5.2	10.8
6	10.8
6.8	10.8
7.6	10.8
8.4	10.8
9.2	10.8
10	10.8
10.8	10.8
11.6	10.8
12.4	10.8
13.2	10.8
14	10.8
14.8	10.8
15.6	10.8
16.4	10.8
17.2	10.8
18	10.8
18.8	10.8
19.6	10.8
20.4	10.8
21.2	10.8
2.8	11.6
3.6	11.6
4.4	11.6
5.2	11.6
6	11.6
6.8	11.6
7.6	11.6
8.4	11.6
9.2	11.6
10	11.6
10.8	11.6
11.6	11.6
12.4	11.6
13.2	11.6
14	11.6
14.8	11.6
15.6	11.6
16.4	11.6
17.2	11.6
18	11.6
18.8	11.6
19.6	11.6
20.4	11.6
21.2	11.6
2.8	12.4
3.6	12.4
4.4	12.4
5.2	12.4
6	12.4
6.8	12.4
7.6	12.4
8.4	12.4
9.2	12.4
10	12.4
10.8	12.4
11.6	12.4
12.4	12.4
13.2	12.4
14	12.4
14.8	12.4
15.6	12.4
16.4	12.4
17.2	12.4
18	12.4
18.8	12.4
19.6	12.4
20.4	12.4
21.2	12.4
2.8	13.2
3.6	13.2
4.4	13.2
5.2	13.2
6	13.2
6.8	13.2
7.6	13.2
8.4	13.2
9.2	13.2
10	13.2
10.8	13.2
11.6	13.2
12.4	13.2
13.2	13.2
14	13.2
14.8	13.2
15.6	13.2
16.4	13.2
17.2	13.2
18	13.2
18.8	13.2
19.6	13.2
20.4	13.2
21.2	13.2
2.8	14
3.6	14
4.4	14
5.2	14
6	14
6.8	14
7.6	14
8.4	14
9.2	14
10	14
10.8	14
11.6	14
12.4	14
13.2	14
14	14
14.8	14
15.6	14
16.4	14
17.2	14
18	14
18.8	14
19.6	14
20.4	14
21.2	14
2.8	14.8
3.6	14.8
4.4	14.8
5.2	14.8
6	14.8
6.8	14.8
7.6	14.8
8.4	14.8
9.2	14.8
10	14.8
10.8	14.8
11.6	14.8
12.4	14.8
13.2	14.8
14	14.8
14.8	14.8
15.6	14.8
16.4	14.8
17.2	14.8
18	14.8
18.8	14.8
19.6	14.8
20.4	14.8
21.2	14.8
2.8	15.6
3.6	15.6
4.4	15.6
5.2	15.6
6	15.6
6.8	15.6
7.6	15.6
8.4	15.6
9.2	15.6
10	15.6
10.8	15.6
11.6	15.6
12.4	15.6
13.2	15.6
14	15.6
14.8	15.6
15.6	15.6
16.4	15.6
17.2	15.6
18	15.6
18.8	15.6
19.6	15.6
20.4	15.6
21.2	15.6
2.8	16.4
3.6	16.4
4.4	16.4
5.2	16.4
6	16.4
6.8	16.4
7.6	16.4
8.4	16.4
9.2	16.4
10	16.4
10.8	16.4
11.6	16.4
12.4	16.4
13.2	16.4
14	16.4
14.8	16.4
15.6	16.4
16.4	16.4
17.2	16.4
18	16.4
18.8	16.4
19.6	16.4
20.4	16.4
21.2	16.4
2.8	17.2
3.6	17.2
4.4	17.2
5.2	17.2
6	17.2
6.8	17.2
7.6	17.2
8.4	17.2
9.2	17.2
10	17.2
10.8	17.2
11.6	17.2
12.4	17.2
13.2	17.2
14	17.2
14.8	17.2
15.6	17.2
16.4	17.2
17.2	17.2
18	17.2
18.8	17.2
19.6	17.2
20.4	17.2
21.2	17.2
2.8	18
3.6	18
4.4	18
5.2	18
6	18
6.8	18
7.6	18
8.4	18
9.2	18
10	18
10.8	18
11.6	18
12.4	18
13.2	18
14	18
14.8	18
15.6	18
16.4	18
17.2	18
18	18
18.8	18
19.6	18
20.4	18
21.2	18
2.8	18.8
3.6	18.8
4.4	18.8
5.2	18.8
6	18.8
6.8	18.8
7.6	18.8
8.4	18.8
9.2	18.8
10	18.8
10.8	18.8
11.6	18.8
12.4	18.8
13.2	18.8
14	18.8
14.8	18.8
15.6	18.8
16.4	18.8
17.2	18.8
18	18.8
18.8	18.8
19.6	18.8
20.4	18.8
21.2	18.8
2.8	19.6
3.6	19.6
4.4	19.6
5.2	19.6
6	19.6
6.8	19.6
7.6	19.6
8.4	19.6
9.2	19.6
10	19.6
10.8	19.6
11.6	19.6
12.4	19.6
13.2	19.6
14	19.6
14.8	19.6
15.6	19.6
16.4	19.6
17.2	19.6
18	19.6
18.8	19.6
19.6	19.6
20.4	19.6
21.2	19.6
2.8	20.4
3.6	20.4
4.4	20.4
5.2	20.4
6	20.4
6.8	20.4
7.6	20.4
8.4	20.4
9.2	20.4
10	20.4
10.8	20.4
11.6	20.4
12.4	20.4
13.2	20.4
14	20.4
14.8	20.4
15.6	20.4
16.4	20.4
17.2	20.4
18	20.4
18.8	20.4
19.6	20.4
20.4	20.4
21.2	20.4
2.8	21.2
3.6	21.2
4.4	21.2
5.2	21.2
6	21.2
6.8	21.2
7.6	21.2
8.4	21.2
9.2	21.2
10	21.2
10.8	21.2
11.6	21.2
12.4	21.2
13.2	21.2
14	21.2
14.8	21.2
15.6	21.2
16.4	21.2
17.2	21.2
18	21.2
18.8	21.2
19.6	21.2
20.4	21.2
21.2	21.2
